# The activation of a *Suv39h1*-repressive antisense lncRNA by OCT4 couples the control of H3K9 methylation to pluripotency

**DOI:** 10.1101/2021.09.07.459323

**Authors:** Laure D. Bernard, Agnès Dubois, Victor Heurtier, Almira Chervova, Alexandra Tachtsidi, Noa Gil, Nick Owens, Sandrine Vandormael-Pournin, Igor Ulitsky, Michel Cohen-Tannoudji, Pablo Navarro

## Abstract

Histone H3 Lysine 9 (H3K9) methylation, a characteristic mark of heterochromatin, is progressively implemented during development to contribute to cell fate restriction as differentiation proceeds. For instance, in pluripotent mouse Embryonic Stem (ES) cells the global levels of H3K9 methylation are rather low and increase only upon differentiation. Conversely, H3K9 methylation represents an epigenetic barrier for reprogramming somatic cells back to pluripotency. How global H3K9 methylation levels are coupled with the acquisition and loss of pluripotency remains largely unknown. Here, we identify SUV39H1, a major H3K9 di- and tri-methylase, as an indirect target of the pluripotency network of Transcription Factors (TFs). We find that pluripotency TFs, principally OCT4, activate the expression of an uncharacterized antisense long non-coding RNA to *Suv39h1*, which we name *Suv39h1as*. In turn, *Suv39h1as* downregulates *Suv39h1* transcription in cis via a mechanism involving the modulation of the chromatin status of the locus. The targeted deletion of the *Suv39h1as* promoter region triggers increased SUV39H1 expression and H3K9me2 and H3K9me3 levels, leading to accelerated and more efficient commitment into differentiation. We report, therefore, a simple genetic circuitry coupling the global levels of H3K9 methylation to pluripotency in mouse ES cells.
