## Supplementary material for "The activation of a *Suv39h1*-repressive antisense lncRNA by OCT4 couples the control of H3K9 methylation to pluripotency": Table S2

### Sheet: gRNA-primers
	Oligo name	Sequence
gRNA	Right-side	TTGCTCTGAGGAGGTCTATC
	Left-side	ACGCTAGTCTTTGTGCGCAA
Genotyping	Suv-as_PCR_extKO-F	ACCACAACAAATGCCGAAAT
	Suv-as_PCR_extKO-R	AGGAACCTTCCCTGCAGAAC
Isoforms identifications	Suv-as_ex1a-1-F	CTAAGAACTCCCAGCGTTCC
	Suv-as_ex4s-1-R	GGTTAGGCCCGAATGTTGTT
	Suv-as_ex1a-1-F	CTAAGAACTCCCAGCGTTCC
	Suv-as_ex4-3-R	TTGCCATTCCAGAGTTAGGG
	Suv-as_ex1b2-F	AGTACCACATCTGCCAAACG
	Suv-as_ex4-3-R	TTGCCATTCCAGAGTTAGGG
Control genes	Tbp-f	GGGGAGCTGTGATGTGAAGT
	Tbp-r	CCAGGAAATAATTCTGGCTCA
	28S-f	GAAGGCAAGATGGGTCACCA
	28S-r	GAACTTCCGTGGGTGACTCC
Suv39h1-Suv39h1as locus genes	Suv39h1_int1-F	CCTCCCATCATACGACTCAAA
	Suv39h1_int1-R	GTATTTGCAGGCCACTTCTTG
	Suv39h1_ex23-F	GGCTAGGTTTGGGTCCAGAT
	Suv39h1_ex23-R	CCTGCCCTTGGTGTTTCTAA
	Suv39h1_ex34-F	CCACGTAGTCCAGGTCAAAGA
	Suv39h1_ex34-R	GACTGCCCAAACCGTGTAGT
	Suv-as_int1-F	TCTTCTGACCCGGAGAAATG
	Suv-as_int1-R	GGCCAGGAATACCAGAAACA
	Suv-as_ex23-F	AGGAGACTTTGGGATCTGGAA
	Suv-as_ex23-R	CGCTACGATCTCTGCATCTTC
	Suv-as_ex1b2-F	AGTACCACATCTGCCAAACG
	Suv-as_ex1b2-R	TTCCAGATCCCAAAGTCTCC
	Suv-as_ex1a2-F	TTTCCGACAACACAGATGGA
	Suv-as_ex1a2-R	TTCCAGATCCCAAAGTCTCC
Pluripotent and differentiation markers	Nanog-f	AGGATGAAGTGCAAGCGGTG
	Nanog-r	TGCTGAGCCCTTCTGAATCAG
	Oct4-f	CCCCAATGCCGTGAAGTTG
	Oct4-r	TCAGCAGCTTGGCAAACTGTT
	Klf4-f	CAAGTCCCCTCTCTCCATTATCAAGAG
	Klf4-r	CCACTACGTGGGATTTAAAAGTGCCTC
	Esrrb-F	CCAACCAGAAGTGGGTCTTGTTCCT
	Esrrb-R	TGTGGAAGGATCCTGGGACACAGAT
	Fgf5-F	GTTTCCAGTGGAGCCCTTC
	Fgf5-R	GAGACACAGCAAATATTTCCAAAA
ChIP on Suv39h1-Suv39h1as locus	c3-F	AACTACGGGCTGAACATGTG
	c3-R	TGCCCAATCCCTGTGTTTAT
	c5-F	GGGTTCATTGGCAGAGTGAT
	c5-R	CGCTGGGAGTTCTTAGCTGT
	c6-F	TGTTAGTGGGGACATTCTTCG
	c6-R	AACTGGGCAAGAGCTGATGT
	c7-F	TGTTGTGGGGTTTTGTTTCA
	c7-R	CAGAGCAAAAGTGGGGAAGA
	c8-F	CATTCCTGAGACTGGAGATGC
	c8-R	GACCTCAAAACTTGCCCCTAC
	c10-F	CTCCAACTCAAGGAACCTTC
	c10-R	GCTTGGGTCTGTTTTTCAGC
	c12-F	TCCTGGTAGGGGAGGTCTCT
	c12-R	GCCCATAGACCCACAAAGAA
	c13-F	ATCCCAAGACACAGGAGTGC
	c13-R	TTCTGCATTTTCCAGCACAG
	c14-F	TCTTCTGACCCGGAGAAATG
	c14-R	GGCCAGGAATACCAGAAACA
	c27-F	GCCCAGATTTGAGGTTGAAA
	c27-R	CACAGCCCAGAGCTTAGACC
	c28-F	GGAAGTATGGGCAGGAAACA
	c28-R	GGCAATGTCTAGGCCAAAAA
	c29-F	GCCCACTATCTGCCAAGTGT
	c29-R	TGCCCCTCCTGACTGTAATC
	c30-F	CAAGGAGAAACTCGCTGACC
	c30-R	CTGAGTCCCCTTTCCATTCA
	c32-F	CAGCAATGGTGGCACATATC
	c32-R	CCATGTGGCCTCTGAAAAGT
	c15-F	AGAGTGGAGGAGCAAGGTCA
	c15-R	TGAATGATTTTGGGCAGTCA
	c16-F	ACTACACGGTTTGGGCAGTC
	c16-R	CAGGTAGCTGTTGGCTGTGA
	c25-F	GGTCCCCTGCCAGTGTAGTA
	c25-R	CCTGCCCTTGGTGTTTCTAA
	c33-F	GGTCCCCTGCCAGTGTAGTA
	c33-R	CCTGCCCTTGGTGTTTCTAA
	c34-F	CAATTCTCAGGGCAACACCT
	c34-R	TTGCCATTCCAGAGTTAGGG
	c24-F	CTCGGGGGTGAAAAGTACAA
	c24-R	GAAGGGATGTGCTCTGAAGC
	c21-F	GGTCCGTTCCACTTCTTCCT
	c21-R	GCTCTCAGTGACCGTTACCC
	c22-F	GCCAGTAGCTCGCGTCTCTA
	c22-R	GCCCGAATGTTGTTAGCTGT
	c23-F	CGCCCCTTGTCAGTCATATT
	c23-R	AGAATTGGGGTTGCACAAAA

### Sheet: sm-FISH
	Oligo name	Sequence
sm-FISH Suv39h1as	Suv39h1as_1	tcctcatgagagtctgatat
	Suv39h1as_2	ctaggttccagatcccaaag
	Suv39h1as_3	gtgtgataccggctcaaaac
	Suv39h1as_4	actaatgatggccgaggctg
	Suv39h1as_5	gctacgatctctgcatcttc
	Suv39h1as_6	aaccgtgtagtccagaaagg
	Suv39h1as_7	tgttgctgtggctatgactg
	Suv39h1as_8	catctacgagtgcaactccc
	Suv39h1as_9	caggtgcgactgaaagctgg
	Suv39h1as_10	agtttgcctacaatgaccaa
	Suv39h1as_11	ctcaaccaggtagctgttgg
	Suv39h1as_12	tgagtatcgagttggtgagg
	Suv39h1as_13	caaggtcctttgtctatatc
	Suv39h1as_14	gcggatcaccgtggagaatg
	Suv39h1as_15	cttcagcgttgggaacaaga
	Suv39h1as_16	gttgaatacctggtgcagaa
	Suv39h1as_17	cccttggtgtttctaagaag
	Suv39h1as_18	cgactagccaagctttcttg
	Suv39h1as_19	ttggaatcaactgcaggacc
	Suv39h1as_20	tgcagtgtgtgctgtaaatc
	Suv39h1as_21	ctttggccttctcattctag
	Suv39h1as_22	ccgtcgattacatttttgtg
	Suv39h1as_23	ttgcagaggatcttagcttt
	Suv39h1as_24	ttcaaggaattggcacttcc
	Suv39h1as_25	ccctgagaattgagcattag
	Suv39h1as_26	ctggtgtgtaggcttatttc
	Suv39h1as_27	gggaaagacaggttgatgct
	Suv39h1as_28	ataggagaactggacccttc
	Suv39h1as_29	agatgagggcataggtcctc
	Suv39h1as_30	gccagagtttggagtagaag
	Suv39h1as_31	cttgccattccagagttagg
	Suv39h1as_32	attgctacaagcgccacttc
	Suv39h1as_33	agtggatccctttatggacg
	Suv39h1as_34	ttaaggccttggatgttctg
	Suv39h1as_35	cgaaggtaagtctgcaggca
sm-FISH Suv39h1	Suv39h1_1	tgctcacggatcttcttata
	Suv39h1_2	gccacttaaccaggtaatac
	Suv39h1_3	tgttttctgagtcgggatac
	Suv39h1_4	acattttagattctgccgtg
	Suv39h1_5	ccttgtggaactgcttaaga
	Suv39h1_6	tcggacaagctctctttcta
	Suv39h1_7	taattggctaggtttgggtc
	Suv39h1_8	ggtaataatctctcccacat
	Suv39h1_9	gtatatacgtcttccacgta
	Suv39h1_10	ttgccataataagcggcatc
	Suv39h1_11	gggatcacaactatggttga
	Suv39h1_12	gaatacgttgtacacctgca
	Suv39h1_13	tagtcgctcatcaaggttgt
	Suv39h1_14	ccacttgcatgttgtaatca
	Suv39h1_15	caaagttggagtccattcgg
	Suv39h1_16	tgcattcaatacggactcgt
	Suv39h1_17	ctcagggctagaagaggtat
	Suv39h1_18	tcatccttgacaagagggta
	Suv39h1_19	gcagacaaggctctgattga
	Suv39h1_20	tagggtaggtgaggacaagt
	Suv39h1_21	ggagttagtcctcacaacag
	Suv39h1_22	ggagttttaagtgcaatgcc
	Suv39h1_23	ccaactctagggaatcatga
	Suv39h1_24	tggacctccattatatgaca
	Suv39h1_25	tctgttttacagccgagttc
	Suv39h1_26	caacaggtcacacacaagct
	Suv39h1_27	cttcctcataccattagagt
	Suv39h1_28	tatctcagctctgatgtctg
	Suv39h1_29	ctgatccagcttgatgttag
	Suv39h1_30	ctctgaagattgccttttct
	Suv39h1_31	taaggttaataccagccagc
	Suv39h1_32	aactgttgagaccctatagg
	Suv39h1_33	gcatttgggcaactactttt
	Suv39h1_34	gttctagtggccatcaaatg
	Suv39h1_35	aatacctagatcttggttcc
	Suv39h1_36	cattggaggattcattctgc
	Suv39h1_37	ccactcttaggcacaaagta
	Suv39h1_38	gtaactgtttatggttgggc
	Suv39h1_39	ctctaactatcctgctacta
	Suv39h1_40	aagcatgctactttcagtgg
	Suv39h1_41	gcctgagtcactatatcaac
	Suv39h1_42	caaggggagcaggtgtaata
	Suv39h1_43	gtcccctactataaaatgct
	Suv39h1_44	ctgactcattagcaacttcc
	Suv39h1_45	atacttccagccagtagata
	Suv39h1_46	catacacctgctagttactc
	Suv39h1_47	gtcttaccttacaatgtggt
	Suv39h1_48	agatttgtctatatgcccag

### Sheet: Antobodies
Antibody	Supplier	Reference	IF	Western Blot	ChIP
Suv39h1	Cell Signalling	CST 8729	1/200	1/1000	-
H3K9me2	abcam	ab8898	1/200	-	-
H3K9me3	abcam	ab1220	1/500	-	-
LaminB1	abcam	ab16048	-	1/10000	-
H3K9ac	Cell Signaling	CST 9649S	-	-	10 µL
H3K27ac	Active Motif	39133	-	-	10 µL
H3K4me1	Active Motif	39297	-	-	10 µL
H3K4me2	Abcam	ab32356	-	-	10 µL
H3K4me3	Active Motif	39159	-	-	5 µL
anti-rabbit IgG HRP	Thermo Scientific	RB230254	-	1/1000	-
anti-mouse IgG HRP	Thermo Scientific	QB213868	-	1/1000	-
anti-mouse IgG AlexaFluor 488	JIR	715-545-150	1/500	-	-
anti-rabbit IgG AlexaFluor 488	JIR	711-545-152	1/500	-	-
